# Altered microglial communication in brains with Alzheimer’s Disease pathology

**DOI:** 10.64898/2026.08.13.744723

**Authors:** Loren dos Santos, Ricardo A. Vialle, Natacha Comandante-Lou, Gilad Green, Yanling Wang, Shinya Tasaki, Naomi Habib, Vilas Menon, Philip L. De Jager, Roberto T. Raittz, David A. Bennett, Katia de Paiva Lopes

## Abstract

Microglia are the resident immune cells of the central nervous system and are highly versatile, continuously monitoring the brain microenvironment with their motile processes and responding to perturbations in diverse ways. Recent studies have revealed substantial functional heterogeneity among microglial states, suggesting that analyzing individual subpopulations is essential to capture specialized signaling programs and disease-associated interactions that would otherwise be obscured in bulk analyses. To better understand how these cells interact, we performed a ligand-receptor communication analysis using single-nucleus RNA sequencing data from the dorsolateral prefrontal cortex, comprising 16 microglial subpopulations together with other myeloid cells identified in brain tissue, including macrophages and monocytes. We characterized the signaling roles of these cell populations, compared individuals with and without neuropathologically defined Alzheimer’s disease, and associated cell-pair interactions with AD-related clinical and neuropathological traits. We found that AD was characterized by altered microglial composition and rewiring of intercellular communication, including disease-specific signaling pathways and distinct interaction hubs. Lipid-associated microglia were associated with tau pathology, whereas nuclear receptor signaling microglia were linked to hippocampal sclerosis. These findings were replicated in three independent datasets. Overall, this work provides an initial but comprehensive map of microglial communication in the aging human brain and identifies candidate signaling interactions for future functional validation.
