## Supplementary Table 2 for "Altered microglial communication in brains with Alzheimer’s Disease pathology"

### Sheet: Página1
Description of the microglial subpopulation in the Discovery dataset. Annotations summarized from Green et al., Nature, 2024.
State	Description
Mic.1	Proliferative (TOP2A+). Cell cycle and DNA replication.
Mic.2	Surveilling (CX3CR1+) (P2PRY12+). Glial cell migration, GTPase activity.
Mic.3	Surveilling (CX3CR1+) (P2PRY12+). Glial cell migration, GTPase activity.
Mic.4	Surveilling (CX3CR1+) (P2PRY12+). Glial cell migration, GTPase activity.
Mic.5	Surveilling (CX3CR1+) (P2PRY12+). Neuronal system, microtubule, Rho GTPase.
Mic.6	Reacting (TMEM163+) (IL-4R+). Macrophage migration and activation, signalling by interleukins, unfolded protein response, phagocytosis.
Mic.7	Reacting (TMEM163+) (IL-4R+). Macrophage migration and activation, signalling by interleukins, unfolded protein response, phagocytosis.
Mic.8	Reacting (TMEM163+) (IL-4R+). Myeloid cell differentiation.
Mic.9	Enhanced redox (FTH1+) (FTL+). Translation, ribosome biogenesis, ferric iron binding. (P2RY12+). Surveilling-redox
Mic.10	Enhanced redox (FTH1+) (FTL+). Translation, ribosome biogenesis, ferric iron binding. (TMEM163+). Reacting-redox.
Mic.11	Stress response (HSPH1+) (DNAJB1+) (NLRP1+). Heat stress, unfolded proteins, inflammasome.
Mic.12	Lipid associated (APOE+) (ADAM10+) (GPNMB+). Foam cell differentiation, regulation of cholesterol storage, lipid metabolic/catabolic process. (CPM+).
Mic.13	Lipid associated (APOE+) (ADAM10+) (GPNMB+). Foam cell differentiation, regulation of cholesterol storage, lipid metabolic/catabolic process. (PTPRG+) (SPP1+) (TREM2+).
Mic.14	Interferon response (IF16+) (IFIT2/3+). Interferon signalling, response to virus.
MIc.15	Inflammatory (CD83+) (CCL3/4+). Immune response, cell chemotaxis, cell migration, regulation of adhesion, phagocytosis, interleukin signaling.
Mic.16	Signaling by nuclear receptors (SERPINE1+).
Macrophages	MRC1+.
Monocytes	Blood infiltration.
