## Supplementary Table 5 for "Altered microglial communication in brains with Alzheimer’s Disease pathology"

### Sheet: unique_LRs
ligand_receptor
TGFB1_TGFBR1_TGFBR2
TGFB1_ACVR1B_TGFBR2
TGFB1_ACVR1_TGFBR1
WNT2B_FZD3_LRP6
WNT5A_FZD3
WNT5B_FZD3
HBEGF_ERBB4
EREG_ERBB4
NRG1_ERBB4
NRG3_ERBB4
FGF20_FGFR1
VEGFA_VEGFR1
VEGFB_VEGFR1
IGF1_IGF1R
CCL3_CCR1
CCL3L1_CCR1
CXCL12_CXCR4
MIF_CD74_CXCR4
MIF_CD74_CD44
IL1B_IL1R1_IL1RAP
IL1B_IL1R2
IL16_CD4
TNFSF10_TNFRSF10B
EDA_EDA2R
SPP1_CD44
SPP1_ITGAV_ITGB1
SPP1_ITGAV_ITGB5
SPP1_ITGA4_ITGB1
SPP1_ITGA9_ITGB1
SPP1_ITGA5_ITGB1
NAMPT_ITGA5_ITGB1
ANGPT2_ITGA5_ITGB1
PTN_PTPRZ1
PTN_SDC2
PTN_SDC3
PTN_NCL
C3_C3AR1
C3_ITGAM_ITGB2
C3_ITGAX_ITGB2
HC_C5AR1
SEMA3C_NRP1_PLXNA1
SEMA3C_NRP1_PLXNA2
SEMA3C_NRP1_PLXNA4
SEMA3C_NRP2_PLXNA1
SEMA3C_NRP2_PLXNA2
SEMA3C_NRP2_PLXNA4
SEMA3C_NRP1_NRP2
SEMA3C_PLXND1
ANXA1_FPR2
ANXA1_FPR1
GAS6_AXL
GAS6_MERTK
GAS6_TYRO3
GRN_SORT1
LGALS9_CD45
PROS1_AXL
PROS1_TYRO3
LGALS9_HAVCR2
LGALS9_CD44
ANXA1_FPR3
PTPRS_NTRK3
SLITRK4_PTPRS
SLITRK5_PTPRS
LGALS9_P4HB
PPIA_BSG
SLIT1_ROBO1
SLIT2_ROBO1
SLIT2_ROBO2
PROS1_MERTK
TNR_ITGA9_ITGB1
COL9A2_ITGA9_ITGB1
COL9A2_ITGAV_ITGB8
COL9A2_CD44
THBS1_CD36
THBS1_CD47
LTC4-LTC4S_CYSLTR1
LTE4-DPEP2_CYSLTR1
LipoxinA4-ALOX5_FPR-RS7
Glutamate-Glu-SLC17A7_GLS_GRIA1
Glutamate-Glu-SLC1A2_GLS_GRIA1
Glutamate-Glu-SLC1A3_GLS_GRIA1
Glutamate-Glu-SLC17A7_GLS_GRIA2
Glutamate-Glu-SLC1A2_GLS_GRIA2
Glutamate-Glu-SLC1A3_GLS_GRIA2
Glutamate-Glu-SLC17A7_GLS_GRIA3
Glutamate-Glu-SLC1A2_GLS_GRIA3
Glutamate-Glu-SLC1A3_GLS_GRIA3
Glutamate-Glu-SLC17A7_GLS_GRIA4
Glutamate-Glu-SLC1A2_GLS_GRIA4
Glutamate-Glu-SLC1A3_GLS_GRIA4
Glutamate-Glu-SLC17A7_GLS_GRIK1
Glutamate-Glu-SLC1A2_GLS_GRIK1
Glutamate-Glu-SLC1A3_GLS_GRIK1
Glutamate-Glu-SLC17A7_GLS_GRIK2
Glutamate-Glu-SLC1A2_GLS_GRIK2
Glutamate-Glu-SLC1A3_GLS_GRIK2
Glutamate-Glu-SLC17A7_GLS_GRM3
Glutamate-Glu-SLC1A2_GLS_GRM3
Glutamate-Glu-SLC1A3_GLS_GRM3
Glutamate-Glu-SLC17A7_GLS_GRM5
Glutamate-Glu-SLC1A2_GLS_GRM5
Glutamate-Glu-SLC1A3_GLS_GRM5
Glutamate-Glu-SLC17A7_GLS_GRM7
Glutamate-Glu-SLC1A2_GLS_GRM7
Glutamate-Glu-SLC1A3_GLS_GRM7
LTB4-LTA4H_LTB4R1
Glutamate-Glu-SLC17A7_GLS_GRIK1_GRIK5
Glutamate-Glu-SLC17A7_GLS_GRIK2_GRIK5
Glutamate-Glu-SLC17A7_GLS_GRIN1_GRIN2A
Glutamate-Glu-SLC17A7_GLS_GRIN1_GRIN2B
Glutamate-Glu-SLC1A2_GLS_GRIK1_GRIK5
Glutamate-Glu-SLC1A2_GLS_GRIK2_GRIK5
Glutamate-Glu-SLC1A2_GLS_GRIN1_GRIN2A
Glutamate-Glu-SLC1A2_GLS_GRIN1_GRIN2B
Glutamate-Glu-SLC1A3_GLS_GRIK1_GRIK5
Glutamate-Glu-SLC1A3_GLS_GRIK2_GRIK5
Glutamate-Glu-SLC1A3_GLS_GRIN1_GRIN2A
Glutamate-Glu-SLC1A3_GLS_GRIN1_GRIN2B
12oxoLeukotrieneB4-12oxoLTB4-PTGR1_LTB4R1
RetinoicAcid-RA-ALDH1A1_RORB
RetinoicAcid-RA-ALDH1A2_RORB
Cholesterol-Cholesterol-DHCR24_RORA
Cholesterol-Cholesterol-LIPA_RORA
Dehydroepiandrosterone-DHEA-STS_ESR1
Dehydroepiandrosterone-DHEA-STS_PPARA
DHEAsulfate-DHEAS-SULT2B_PPARA
DHEAsulfate-DHEAS-SULT2B_PPARD
DHEAsulfate-DHEAS-SULT2B_PPARG
APP_CD74
CADM1_CADM1
CADM3_CADM3
ENTPD1_TMIGD3
PTPRC_MRC1
CD99_PILRA
CD99_CD99
CD99_CD99L2
CDH2_CDH2
NFASC_CNTN1_CNTNAP1
CNTN1_NRCAM
EFNA5_EPHA4
EFNA5_EPHB2
ICAM1_ITGAX_ITGB2
ICAM1_ITGAL_ITGB2
ICAM1_ITGAM_ITGB2
ICAM1_ITGAL
ICAM1_SPN
JAM2_ITGAV_ITGB1
JAM3_ITGAM_ITGB2
JAM2_JAM3
JAM2_JAM2
JAM3_JAM3
HLA-F_LILRB1
HLA-DPA1_CD4
HLA-DPB1_CD4
HLA-DQA1_CD4
HLA-DMA_CD4
HLA-DMB_CD4
HLA-DQB1_CD4
HLA-DRA_CD4
HLA-DRB1_CD4
HLA-DRB5_CD4
MPZL1_MPZL1
NCAM1_FGFR1
NCAM1_NCAM1
NCAM1_NCAM2
NECTIN3_NECTIN2
NECTIN2_CD226
NEGR1_NEGR1
NRXN1_NLGN1
NRXN2_NLGN1
NRXN3_NLGN1
PECAM1_PECAM1
PTPRM_PTPRM
SELPLG_SELL
SEMA4D_PLXNB2
SEMA6D_PLXNA1_TREM2
SEMA6D_PLXNA1
SEMA6A_PLXNA2
SEMA6B_PLXNA2
SEMA6A_PLXNA4
SEMA6B_PLXNA4
SIGLEC1_SPN
THY1_ITGAM_ITGB2
THY1_ITGAX_ITGB2
VSIR_IGSF11
GJA1_GJA1
THY1_ADGRE2
ITGAV_ITGB1_ADGRE2
CD55_ADGRE5
LPAR1_ADGRE5
THY1_ADGRE5
ITGAV_ITGB1_ADGRE5
PRNP_ADGRG6
FLRT2_ADGRL1
NRXN1_ADGRL1
NRXN2_ADGRL1
NRXN3_ADGRL1
TENM2_ADGRL1
TENM3_ADGRL1
TENM4_ADGRL1
FLRT2_ADGRL2
TENM2_ADGRL2
TENM3_ADGRL2
TENM4_ADGRL2
FLRT2_ADGRL3
TENM2_ADGRL3
TENM3_ADGRL3
TENM4_ADGRL3
FLRT2_FLRT2
FLRT2_UNC5B
FLRT2_UNC5C
FLRT2_UNC5D
NRXN1_CLSTN1
NRXN2_CLSTN1
Q9HDB5_CLSTN1
NRXN1_CLSTN2
NRXN2_CLSTN2
Q9HDB5_CLSTN2
NRXN1_CLSTN3
NRXN2_CLSTN3
Q9HDB5_CLSTN3
LRFN5_PTPRD
LRFN5_PTPRS
NRXN1_LRRTM3
NRXN2_LRRTM3
NRXN3_LRRTM3
NRXN1_LRRTM4
NRXN2_LRRTM4
NRXN3_LRRTM4
LRRTM4_PTPRS
APP_SORL1
APP_TREM2_TYROBP
ENTPD1_ADORA3
APOE_TREM2_TYROBP
CADM1_NECTIN3
CADM3_CADM1
CADM3_EPB41L1
CADM3_NECTIN3
CD99_PILRB
CNTN1_NOTCH1
CNTN1_NOTCH2
LAIR1_LILRB4
