## Supplementary Table 6 for "Altered microglial communication in brains with Alzheimer’s Disease pathology"

### Sheet: detected_genes_by_state
rank_by_n_cells	state	n_cells	mean_detected_genes	median_detected_genes	sd_detected_genes	min_detected_genes	max_detected_genes
1	Mic.2	13438	1779.59	1799	549.32	715	3057
2	Mic.7	12415	1893.07	1923	563.317	714	3173
3	Mic.5	10288	1924.54	1922	556.877	725	3176
4	Mic.3	8143	1829.61	1846	531.506	721	3133
5	Mic.6	7561	1888.47	1920	536.121	692	3113
6	Mic.8	5601	2052.78	2127	544.382	728	3075
7	Mic.4	4760	1953.33	2001	513.575	710	3088
8	Mic.12	3797	1994.42	2025	541.413	754	3168
9	Mic.10	3493	1985.01	2024	521.83	735	3104
10	Mic.9	3359	1945.53	1956	524.118	725	3026
11	Mic.13	2595	2038.74	2108	534.049	735	3073
12	Macrophages	2019	1888.64	1909	538.428	724	3024
13	Mic.15	1887	1759.18	1737	484.147	727	2991
14	Mic.1	1277	2389.11	2521	493.121	808	3228
15	Mic.11	909	2230.51	2297	420.689	750	3022
16	Mic.16	886	1901.22	1920.5	495.273	709	3064
17	Mic.14	846	2139.07	2172.5	475.316	760	3061
18	Monocytes	790	1903.35	1966.5	626.78	690	2956
