## Supplementary Table 8 for "Altered microglial communication in brains with Alzheimer’s Disease pathology"

### Sheet: incoming_allCells
Patterns of incoming communication - myeloid cells
Pattern	Cell group	Cell function	Pattern classification	Key features	Rational of the pattern classification
pat01	Mic.2	Surveilling (CX3CR1+) (P2PRY12+). Glial cell migration, GTPase activity.	Homeostatic–reactive redox microglia	Dominated by surveilling microglia (CX3CR1⁺/P2RY12⁺) Mixed with reactive TMEM163⁺ microglia Rredox / iron handling (FTH1/FTL) and translational activity	This pattern reflects homeostatic microglia receiving signals, but with engagement of reactive and enhanced-redox states, suggesting metabolic and oxidative tuning rather than overt inflammation.
	Mic.3	Surveilling (CX3CR1+) (P2PRY12+). Glial cell migration, GTPase activity.
	Mic.4	Surveilling (CX3CR1+) (P2PRY12+). Glial cell migration, GTPase activity.
	Mic.7	Reacting (TMEM163+) (IL-4R+). Macrophage migration and activation, signalling by interleukins, unfolded protein response, phagocytosis.
	Mic.8	Reacting (TMEM163+) (IL-4R+). Myeloid cell differentiation.
	Mic.9	Enhanced redox (FTH1+) (FTL+). Translation, ribosome biogenesis, ferric iron binding. (P2RY12+). Surveilling-redox.
	Mic.10	Enhanced redox (FTH1+) (FTL+). Translation, ribosome biogenesis, ferric iron binding. (TMEM163+). Reacting-redox.
pat02	Monocytes	Myeloid cells from blood.	Peripheral monocyte communication	Blood-derived myeloid cells	Incoming signaling from circulating myeloid cells, rather than resident brain immune populations.
pat03	Mic.4	Surveilling (CX3CR1+) (P2PRY12+). Glial cell migration, GTPase activity.	Stress-responsive surveilling microglia	Surveilling microglia (CX3CR1⁺/P2RY12⁺) Stress and proteostasis programs (HSPH1, DNAJB1) Inflammasome-related signaling (NLRP1) Nuclear receptor signaling (SERPINE1)	This pattern refers to homeostatic microglial backbone that is specifically receiving signals related to cellular stress and unfolded protein response, without full inflammatory activation.
	Mic.5	Surveilling (CX3CR1+) (P2PRY12+). Neuronal system, microtubule, Rho GTPase.
	Mic.11	Stress response (HSPH1+) (DNAJB1+) (NLRP1+). Heat stress, unfolded proteins, inflammasome.
	Mic.16	Signaling by nuclear receptors (SERPINE1+).
pat04	Macrophages	White blood cells.	Activated inflammatory and lipid-associated myeloid cells	Macrophages Proliferative microglia (TOP2A⁺) Reactive TMEM163⁺ microglia Lipid-associated microglia (APOE⁺, GPNMB⁺) Inflammatory CD83⁺ / CCL3/4⁺ microglia	Activated myeloid hub, integrating proliferation, lipid metabolism, phagocytosis, chemotaxis, and inflammatory signaling, damage/disease-associated.
	Mic.1	Proliferative (TOP2A+). Cell cycle and DNA replication.
	Mic.6	Reacting (TMEM163+) (IL-4R+). Macrophage migration and activation, signalling by interleukins, unfolded protein response, phagocytosis.
	Mic.12	Lipid associated (APOE+) (ADAM10+) (GPNMB+). Foam cell differentiation, regulation of cholesterol storage, lipid metabolic/catabolic process. (CPM+).
	Mic.15	Inflammatory (CD83+) (CCL3/4+). Immune response, cell chemotaxis, cell migration, regulation of adhesion, phagocytosis, interleukin signaling.
