## Supplementary Table 13 for "Altered microglial communication in brains with Alzheimer’s Disease pathology"

### Sheet: outgoing_CT
Patterns of outgoing communication - cells from non AD participants
Pattern	Cell group	Cell function	Pattern classification	Key features	Rational of the pattern classification
Pat01	Mic.2	Surveilling (CX3CR1+) (P2PRY12+). Glial cell migration, GTPase activity.	Homeostatic–interferon signaling microglia	Surveilling microglia (Mic.2/3/4; CX3CR1⁺/P2RY12⁺) Redox-adapted microglia (Mic.9) Interferon-responsive microglia (Mic.14)	This pattern reflects homeostatic microglial signaling with interferon, suggesting immune surveillance and antiviral readiness rather than pathology-driven inflammation.
	Mic.3	Surveilling (CX3CR1+) (P2PRY12+). Glial cell migration, GTPase activity.
	Mic.4	Surveilling (CX3CR1+) (P2PRY12+). Glial cell migration, GTPase activity.
	Mic.9	Enhanced redox (FTH1+) (FTL+). Translation, ribosome biogenesis, ferric iron binding. (P2RY12+). Surveilling-redox.
	Mic.14	Interferon response (IF16+) (IFIT2/3+). Interferon signalling, response to virus.
Pat02	Mic.11	Stress response (HSPH1+) (DNAJB1+) (NLRP1+). Heat stress, unfolded proteins, inflammasome.	Stress response	Stress-response microglia (Mic.11; HSP/inflammasome)	Isolated and heat-specific activated stress response and inflammasome
Pat03	Macrophaes	White blood cells.	Homeostatic–phagocytosis microglia	Macrophages Surveilling microglia (Mic.5) Nuclear receptor signaling (Mic.16)	Structural homeostasis: Rho GTPase and metabolic homeostasis of nuclear receptors prevent lipid accumulation, occurring in a clean environment through phagocytosis.
	Mic.5	Surveilling (CX3CR1+) (P2PRY12+). Neuronal system, microtubule, Rho GTPase.
	Mic.16	Signaling by nuclear receptors (SERPINE1+).
Pat04	Monocytes	Myeloid cells from blood.	Peripheral monocyte communication	Blood-derived myeloid cells	Incoming signaling from circulating myeloid cells, rather than resident brain immune populations.
Pat05	Mic.6	Reacting (TMEM163+) (IL-4R+). Macrophage migration and activation, signalling by interleukins, unfolded protein response, phagocytosis.	Reactive-redox microglia due to lipid-associated inflammation	Reactive TMEM163⁺ microglia (Mic.6/7/8) Redox-reactive microglia (Mic.10) DAM / lipid-associated microglia (Mic.13; APOE⁺, TREM2⁺, SPP1⁺) Inflammatory microglia (Mic.15; CD83⁺, CCL3/4⁺)	This pattern reflects the immune response cycle, in which recruited myeloid cells migrate and phagocytose, triggering an increase in redox state and coordination of lipid metabolism.
	Mic.7	Reacting (TMEM163+) (IL-4R+). Macrophage migration and activation, signalling by interleukins, unfolded protein response, phagocytosis.
	Mic.10	Enhanced redox (FTH1+) (FTL+). Translation, ribosome biogenesis, ferric iron binding. (TMEM163+). Reacting-redox.
	Mic.13	Lipid associated (APOE+) (ADAM10+) (GPNMB+). Foam cell differentiation, regulation of cholesterol storage, lipid metabolic/catabolic process. (PTPRG+) (SPP1+) (TREM2+).
	Mic.15	Inflammatory (CD83+) (CCL3/4+). Immune response, cell chemotaxis, cell migration, regulation of adhesion, phagocytosis, interleukin signaling.
Pat06	Mic.1	Proliferative (TOP2A+). Cell cycle and DNA replication.	Reacting-proliferative microglia	Proliferative microglia (Mic.1; TOP2A⁺) Reactive TMEM163⁺ microglia (Mic.6/7/8)	Differentiation of proliferative cells into microglia reactive to misfolded proteins.
	Mic.7	Reacting (TMEM163+) (IL-4R+). Macrophage migration and activation, signalling by interleukins, unfolded protein response, phagocytosis.
	Mic.8	Reacting (TMEM163+) (IL-4R+). Myeloid cell differentiation.
