## Supplementary Table 14 for "Altered microglial communication in brains with Alzheimer’s Disease pathology"

### Sheet: incoming_CT
Patterns of incoming communication - cells from non AD participants
Pattern	Cell group	Cell function	Pattern classification	Key features	Rational of the pattern classification
Pat01	Mic.2	Surveilling (CX3CR1+) (P2PRY12+). Glial cell migration, GTPase activity.	Homeostatic-reactive to inflammatory redox-interferon microglia	Dominated by surveilling microglia (CX3CR1⁺/P2RY12⁺) Mixed with reactive TMEM163⁺ microglia Rredox / iron handling (FTH1/FTL) and translational activity Interferon-responsive microglia (IF16⁺) Inflammatory CD83⁺ / CCL3/4⁺ microglia	This pattern reflects microglial homeostasis upon receiving signals, but with the involvement of reactive states and increased redox and interferon, suggesting a metabolic and oxidative adjustment in response to inflammation.
	Mic.3	Surveilling (CX3CR1+) (P2PRY12+). Glial cell migration, GTPase activity.
	Mic.4	Surveilling (CX3CR1+) (P2PRY12+). Glial cell migration, GTPase activity.
	Mic.6	Reacting (TMEM163+) (IL-4R+). Macrophage migration and activation, signalling by interleukins, unfolded protein response, phagocytosis.
	Mic.7	Reacting (TMEM163+) (IL-4R+). Macrophage migration and activation, signalling by interleukins, unfolded protein response, phagocytosis.
	Mic.9	Enhanced redox (FTH1+) (FTL+). Translation, ribosome biogenesis, ferric iron binding. (P2RY12+). Surveilling-redox.
	Mic.10	Enhanced redox (FTH1+) (FTL+). Translation, ribosome biogenesis, ferric iron binding. (TMEM163+). Reacting-redox.
	Mic.14	Interferon response (IF16+) (IFIT2/3+). Interferon signalling, response to virus.
	Mic.15	Inflammatory (CD83+) (CCL3/4+). Immune response, cell chemotaxis, cell migration, regulation of adhesion, phagocytosis, interleukin signaling.
Pat02	Monocytes	Myeloid cells from blood.	Peripheral monocyte communication	Blood-derived myeloid cells	Incoming signaling from circulating myeloid cells, rather than resident brain immune populations.
Pat03	Mic.1	Proliferative (TOP2A+). Cell cycle and DNA replication.	Stress-responsive proliferative surveilling microglia	Proliferative microglia (TOP2A⁺) Surveilling microglia (CX3CR1⁺/P2RY12⁺) Mixed with reactive TMEM163⁺ microglia Stress and proteostasis programs (HSPH1, DNAJB1) Nuclear receptor signaling (SERPINE1)	This pattern refers to proliferative and homeostatic microglia that specifically receive signals related to cellular stress and the response to misfolded proteins, without full inflammatory activation.
	Mic.4	Surveilling (CX3CR1+) (P2PRY12+). Glial cell migration, GTPase activity.
	Mic.5	Surveilling (CX3CR1+) (P2PRY12+). Neuronal system, microtubule, Rho GTPase.
	Mic.8	Reacting (TMEM163+) (IL-4R+). Myeloid cell differentiation.
	Mic.11	Stress response (HSPH1+) (DNAJB1+) (NLRP1+). Heat stress, unfolded proteins, inflammasome.
	Mic.16	Signaling by nuclear receptors (SERPINE1+).
Pat04	Macrophages	White blood cells.	Myeloid cells and phagocytosis activated, associated with inflammation and lipids	Macrophages DAM / lipid-associated microglia (APOE⁺, TREM2⁺, SPP1⁺)	Activated microglia associated with lipid metabolism, integrating phagocytosis, chemotaxis, and inflammatory signaling, associated with damage/disease.
	Mic.12	Lipid associated (APOE+) (ADAM10+) (GPNMB+). Foam cell differentiation, regulation of cholesterol storage, lipid metabolic/catabolic process. (CPM+).
	Mic.13	Lipid associated (APOE+) (ADAM10+) (GPNMB+). Foam cell differentiation, regulation of cholesterol storage, lipid metabolic/catabolic process. (PTPRG+) (SPP1+) (TREM2+).
